# Prioritizing Candidate eQTL Causal Genes in Arabidopsis using Random Forests

**DOI:** 10.1101/2022.04.06.487194

**Authors:** Margi Hartanto, Asif Ahmed Sami, Dick de Ridder, Harm Nijveen

## Abstract

Expression quantitative trait locus (eQTL) mapping has been widely used to study the genetic regulation of gene expression in *Arabidopsis thaliana*. As a result, a large amount of eQTL data has been generated for this model plant; however, only a few causal eQTL genes have been identified, and experimental validation is costly and laborious. A prioritization method could help speed up the identification of causal eQTL genes. This study extends the machine-learning-based QTG-Finder2 method for prioritizing candidate causal genes in phenotype QTLs to be used for eQTLs by adding gene structure, protein interaction, and gene expression. Independent validation shows that the new algorithm can prioritize sixteen out of twenty-five potential eQTL causal genes within the 20% rank percentile. Several new features are important in prioritizing causal eQTL genes, including the number of protein-protein interactions, unique domains, and introns. Overall, this study provides a foundation for developing computational methods to prioritize candidate eQTL causal genes. The prediction of all genes is available in the AraQTL workbench (https://www.bioinformatics.nl/AraQTL/) to support the identification of gene expression regulators in Arabidopsis.
