## Supplementary Table 1 for "Prioritizing Candidate eQTL Causal Genes in Arabidopsis using Random Forests"

train_ratio	test_ratio	n_estimator	min_samples_split	max_features	mean_auc	sd_auc
5	200	100	2	2	0.8406332477020372	0.00200525739918367
5	200	100	2	4	0.8424288422738861	0.0022928471339176528
5	200	100	2	6	0.8461031096550073	0.0018661636521590033
5	200	100	2	8	0.8448872656220626	0.0018261745509606628
5	200	100	4	2	0.8383122536157949	0.0017804028457657395
5	200	100	4	4	0.8406333928348946	0.001983252420881242
5	200	100	4	6	0.8441745685876931	0.00185449758638324
5	200	100	4	8	0.8431817525534929	0.0015553500504184917
5	200	100	6	2	0.8354756943611137	0.00196256828869396
5	200	100	6	4	0.8383706651730742	0.0014577847443155898
5	200	100	6	6	0.8417811854625353	0.002139793076221537
5	200	100	6	8	0.8415140646033056	0.001919879729573225
5	200	100	8	2	0.8339401886708734	0.0017829643887620197
5	200	100	8	4	0.8362611684974629	0.001618153377885215
5	200	100	8	6	0.8401838870713948	0.0014196730853269556
5	200	100	8	8	0.8391810579271871	0.0018158591946342453
5	200	200	2	2	0.8449694894548082	0.0017413783363331625
5	200	200	2	4	0.8468311890590685	0.0016438718374697907
5	200	200	2	6	0.8478537602247611	0.0020128037305911393
5	200	200	2	8	0.8472443226254034	0.0018361519670898729
5	200	200	4	2	0.8409335997207374	0.0021013910355210936
5	200	200	4	4	0.8435201906220082	0.0018672540111850633
5	200	200	4	6	0.8457534062806251	0.0019042354042336784
5	200	200	4	8	0.845423728544783	0.001795338195881156
5	200	200	6	2	0.8380786666896199	0.0016334640898312994
5	200	200	6	4	0.840870176924186	0.0012332958946456188
5	200	200	6	6	0.8430710910738303	0.0016102558560938624
5	200	200	6	8	0.8432668534033267	0.0016709202247298458
5	200	200	8	2	0.8354218640570682	0.00155204159515888
5	200	200	8	4	0.8386250164263843	0.0017115896895687783
5	200	200	8	6	0.8405006009608433	0.0016127882765881866
5	200	200	8	8	0.8405686874655507	0.0020538617407788303
5	200	300	2	2	0.8460864283988255	0.0014633001197631365
5	200	300	2	4	0.8481131630569136	0.002000954779200523
5	200	300	2	6	0.8495538557535933	0.0017952849249240972
5	200	300	2	8	0.8493189658805486	0.0018456400669149562
5	200	300	4	2	0.8425918935666012	0.0016473468245920505
5	200	300	4	4	0.845481577681755	0.0016194318555169272
5	200	300	4	6	0.8467938383992724	0.001346690060394256
5	200	300	4	8	0.8468691769396881	0.0019447360649679525
5	200	300	6	2	0.83966335596209	0.001495369193653221
5	200	300	6	4	0.8427834570904067	0.0017030913873681086
5	200	300	6	6	0.844156654920655	0.0020029802083547164
5	200	300	6	8	0.8437814722931665	0.0014991031981679962
5	200	300	8	2	0.8370648840964195	0.0015801899883933672
5	200	300	8	4	0.8398829527388785	0.0013122286210923077
5	200	300	8	6	0.8423104127127156	0.0016823949044232711
5	200	300	8	8	0.8419468291568057	0.0016151064445378265
10	200	100	2	2	0.8435790390384491	0.0024243762636478395
10	200	100	2	4	0.846528259510114	0.0020289183899216633
10	200	100	2	6	0.8497130082314095	0.0022826094947591504
10	200	100	2	8	0.8484945401209504	0.0022082005693685775
10	200	100	4	2	0.841747230598831	0.0019307178181216756
10	200	100	4	4	0.8440308422607616	0.0017263753649608272
10	200	100	4	6	0.8480578597127159	0.0021201883381612883
10	200	100	4	8	0.8475824452761206	0.0018214499729526286
10	200	100	6	2	0.8399144494337419	0.0024310556730562983
10	200	100	6	4	0.842773144811861	0.001945700158107308
10	200	100	6	6	0.8469546674134956	0.002029010078518371
10	200	100	6	8	0.8457889281872942	0.002286652408462521
10	200	100	8	2	0.8380223756379819	0.002135836361214715
10	200	100	8	4	0.8402967656012438	0.0021745291161410695
10	200	100	8	6	0.8436718428953969	0.0019822666173817728
10	200	100	8	8	0.8438380596834718	0.0018212751042228005
10	200	200	2	2	0.8494793439861347	0.0015901173712516892
10	200	200	2	4	0.8511064793462694	0.0017612871976453953
10	200	200	2	6	0.8528801247841985	0.0017926497807914043
10	200	200	2	8	0.8525949564439944	0.0017348267992973662
10	200	200	4	2	0.845727365598091	0.0014456080354108172
10	200	200	4	4	0.8481420328615356	0.0018363071747941329
10	200	200	4	6	0.8507563214566057	0.0018521899069745805
10	200	200	4	8	0.8502140191356734	0.0017559451932225986
10	200	200	6	2	0.8428393930555612	0.0020828284778034393
10	200	200	6	4	0.8458324872087698	0.0018789607445743226
10	200	200	6	6	0.8483483658685012	0.001972654234216942
10	200	200	6	8	0.8479026918269156	0.0017098448281669383
10	200	200	8	2	0.8408157221466352	0.0015718142724187962
10	200	200	8	4	0.8437482260173383	0.0014449470145906414
10	200	200	8	6	0.8466299366642736	0.0013286444102745083
10	200	200	8	8	0.8457419569180843	0.0018439725244897612
10	200	300	2	2	0.8515848829032627	0.0016555115030910338
10	200	300	2	4	0.8537830603838723	0.001726737300545886
10	200	300	2	6	0.8550867538643925	0.0018500951472066028
10	200	300	2	8	0.854145293095999	0.0017688684059835437
10	200	300	4	2	0.8479101374100192	0.0015335533357954026
10	200	300	4	4	0.8503326537060638	0.001610054902257368
10	200	300	4	6	0.8523485725890201	0.0016083217303846508
10	200	300	4	8	0.8517403802623119	0.0019387403566276413
10	200	300	6	2	0.8457221797355828	0.0017491854676186904
10	200	300	6	4	0.8475737076217503	0.001519892354466244
10	200	300	6	6	0.8498232981736373	0.0016231248462339855
10	200	300	6	8	0.8494493441944126	0.0019220319641694446
10	200	300	8	2	0.842613966335399	0.0017579601881605649
10	200	300	8	4	0.8457313975837463	0.0017276808493047679
10	200	300	8	6	0.8473804214502103	0.0017308119772695403
10	200	300	8	8	0.8470707988598435	0.0017117477239571098
20	200	100	2	2	0.8431515532351288	0.0022983979345691298
20	200	100	2	4	0.847565490740308	0.0022172185713167543
20	200	100	2	6	0.8509711855214868	0.002853926403455996
20	200	100	2	8	0.8504263442606511	0.002754421191627755
20	200	100	4	2	0.8434493570313923	0.002248502362265307
20	200	100	4	4	0.8462450336160555	0.0020012342679682077
20	200	100	4	6	0.8502631260279956	0.002793907819370149
20	200	100	4	8	0.8494557839865736	0.002522599804091653
20	200	100	6	2	0.8426077500747756	0.0018396747412373472
20	200	100	6	4	0.8455743013595343	0.002093871248397578
20	200	100	6	6	0.8489017586369323	0.0022700691389530496
20	200	100	6	8	0.8481713799971737	0.0023544544014805877
20	200	100	8	2	0.8407269760169599	0.002095808532381867
20	200	100	8	4	0.8439433561190818	0.0023643230772829676
20	200	100	8	6	0.8476579207181953	0.0022454612845225364
20	200	100	8	8	0.8464263886351618	0.0021336016761536844
20	200	200	2	2	0.8522746338606921	0.0021620261135741475
20	200	200	2	4	0.8546199025002643	0.0017702599065525162
20	200	200	2	6	0.8557238133632429	0.0017929780020066789
20	200	200	2	8	0.855394235672265	0.0023758085110786187
20	200	200	4	2	0.849245567831096	0.002046663020888454
20	200	200	4	4	0.8524221364176241	0.0018977810578820315
20	200	200	4	6	0.8548163149481891	0.0014327030430052118
20	200	200	4	8	0.8542566246155581	0.0018352877107824814
20	200	200	6	2	0.847769414840414	0.0020585001561785527
20	200	200	6	4	0.8504221575818478	0.0018431873750630616
20	200	200	6	6	0.8524136027784849	0.001825878528742585
20	200	200	6	8	0.852330397177925	0.001630824277108688
20	200	200	8	2	0.845804672257235	0.002236521280283519
20	200	200	8	4	0.8487023040225208	0.0016442016746653714
20	200	200	8	6	0.8510137127818502	0.0018190476221068552
20	200	200	8	8	0.8503394145134041	0.0015455370620002609
20	200	300	2	2	0.8556869583198832	0.0017392970607839383
20	200	300	2	4	0.8572389734174946	0.0017777961315169058
20	200	300	2	6	0.8589557890333451	0.0016484653406205292
20	200	300	2	8	0.8576305799104261	0.0021521057627844945
20	200	300	4	2	0.8527078008016076	0.001553319359981967
20	200	300	4	4	0.854855722340301	0.0018966693472837548
20	200	300	4	6	0.8568979593102554	0.0018279649262425343
20	200	300	4	8	0.8557243722398958	0.0017898247289735345
20	200	300	6	2	0.8498654537996038	0.0018143166012429264
20	200	300	6	4	0.8525983308357175	0.0016333153081300653
20	200	300	6	6	0.8543172168670433	0.001714418065048436
20	200	300	6	8	0.8543178179059139	0.001896983813372471
20	200	300	8	2	0.8483725710467299	0.0018090259831710094
20	200	300	8	4	0.8506498008518154	0.002042225387055839
20	200	300	8	6	0.8522917690084414	0.0018248088013621607
20	200	300	8	8	0.8520845613245768	0.0016358002284644821
50	200	100	2	2	0.8352754796372901	0.0025233172582899777
50	200	100	2	4	0.8407097447197713	0.0029931557873735426
50	200	100	2	6	0.8457118861717552	0.0030542753539593397
50	200	100	2	8	0.8436145497711406	0.0030240239015505124
50	200	100	4	2	0.8392631391236595	0.0026247562079715426
50	200	100	4	4	0.8436357770415709	0.0021909419215032483
50	200	100	4	6	0.8481870784966311	0.0024146374419526926
50	200	100	4	8	0.8471545986757474	0.0028410471584116707
50	200	100	6	2	0.8412029690610605	0.0022579302797583523
50	200	100	6	4	0.8442798394290832	0.002229473259607685
50	200	100	6	6	0.8489342127353215	0.0033009678376154095
50	200	100	6	8	0.8474965222176334	0.002220624430047826
50	200	100	8	2	0.8412540948950814	0.0029315227111021084
50	200	100	8	4	0.8446176008678756	0.0029197485538098606
50	200	100	8	6	0.8480676345270038	0.00230283416175317
50	200	100	8	8	0.8480487429263506	0.002724365610157227
50	200	200	2	2	0.8501692194376308	0.0029703947644222394
50	200	200	2	4	0.8546904490625358	0.0024408292029207126
50	200	200	2	6	0.8558332735272297	0.0029792833862451102
50	200	200	2	8	0.8552436386931516	0.001985929310096508
50	200	200	4	2	0.8507754359762374	0.002411024267990171
50	200	200	4	4	0.8540854025029696	0.002745455565121502
50	200	200	4	6	0.8557248428496288	0.002198621223982809
50	200	200	4	8	0.8553765247159005	0.0021097713903068032
50	200	200	6	2	0.8492369915541785	0.002179190256736123
50	200	200	6	4	0.8527907854714206	0.0019651094913870084
50	200	200	6	6	0.8550210897608922	0.00234312935718453
50	200	200	6	8	0.8549546583390726	0.002127737126154536
50	200	200	8	2	0.8494096902459464	0.0024395676776605407
50	200	200	8	4	0.8522663730565951	0.0027423592856597517
50	200	200	8	6	0.8540470859290231	0.0021754156723372427
50	200	200	8	8	0.8541134699819499	0.00258382040090498
50	200	300	2	2	0.8563356874989138	0.002612351575436971
50	200	300	2	4	0.859420314265268	0.001970046987231964
50	200	300	2	6	0.8602320440977811	0.00300494799902065
50	200	300	2	8	0.8594667688486046	0.002145356481678701
50	200	300	4	2	0.8557448412921885	0.0027626239615501967
50	200	300	4	4	0.8580533497236661	0.00231395914856185
50	200	300	4	6	0.8596767614538026	0.0018559267455458385
50	200	300	4	8	0.8585655317344101	0.0021783246800889853
50	200	300	6	2	0.854079938564	0.0020232814965189506
50	200	300	6	4	0.8564472056812478	0.0017709589615908735
50	200	300	6	6	0.858217533615963	0.0025439610187165257
50	200	300	6	8	0.8578046903667115	0.002112709138466968
50	200	300	8	2	0.8527394930665744	0.0020603701834099666
50	200	300	8	4	0.8550729378147917	0.002203181432546667
50	200	300	8	6	0.8572497274850033	0.002135529959060311
50	200	300	8	8	0.8561447556727205	0.0021071763955464126
70	200	100	2	2	0.8287190348721398	0.0030255473079517487
70	200	100	2	4	0.8353557863033846	0.00303417739955944
70	200	100	2	6	0.8391577737932499	0.003368804429602767
70	200	100	2	8	0.8394407108836451	0.003021656346621583
70	200	100	4	2	0.8377818954387265	0.0029622930146899775
70	200	100	4	4	0.8415011830757052	0.002502874249890595
70	200	100	4	6	0.8444439313600391	0.003317059742225899
70	200	100	4	8	0.8440641613235521	0.0025323531291031524
70	200	100	6	2	0.8391032349154264	0.0032339698911266965
70	200	100	6	4	0.8430182837660712	0.0033716953392502564
70	200	100	6	6	0.8464339367201482	0.0032765506084410263
70	200	100	6	8	0.8442300549517637	0.0027594055705537084
70	200	100	8	2	0.8395145101558655	0.00260149449021372
70	200	100	8	4	0.8430558268306176	0.0022781939022597977
70	200	100	8	6	0.8469253044587565	0.0019516736532970175
70	200	100	8	8	0.8459447263057619	0.0026126601461342147
70	200	200	2	2	0.8471530956656405	0.0028580673296220134
70	200	200	2	4	0.8519757654781644	0.003199754394194572
70	200	200	2	6	0.854217752511825	0.0026705707479553783
70	200	200	2	8	0.8534082484194546	0.002787668550081981
70	200	200	4	2	0.8500795748317784	0.0026099665079778595
70	200	200	4	4	0.8530412659556323	0.002950186054811389
70	200	200	4	6	0.854186807664794	0.0026996643098443213
70	200	200	4	8	0.8542972927947864	0.0030114842861799513
70	200	200	6	2	0.8489221077402773	0.002566981593127658
70	200	200	6	4	0.8531265320011661	0.0023924855000797564
70	200	200	6	6	0.8545067953566995	0.0029037723210607923
70	200	200	6	8	0.853949643374727	0.0025205812503036303
70	200	200	8	2	0.8488951894485456	0.0021485053533386316
70	200	200	8	4	0.8526153817564784	0.0025667657231523617
70	200	200	8	6	0.8536727018692021	0.002237385664735146
70	200	200	8	8	0.8535050390984449	0.0029528628433194717
70	200	300	2	2	0.8552333999786271	0.0026405654672271624
70	200	300	2	4	0.8576597372725118	0.003126046492393115
70	200	300	2	6	0.8580429427522288	0.00257563131435856
70	200	300	2	8	0.8579999878579977	0.003226483444804253
70	200	300	4	2	0.8537518587367389	0.001845304109932398
70	200	300	4	4	0.8578219983854865	0.0022145424782580923
70	200	300	4	6	0.8591898270471273	0.0020673406354151233
70	200	300	4	8	0.8577879686230314	0.002933125146510809
70	200	300	6	2	0.853673873684168	0.0019046092386876612
70	200	300	6	4	0.8575631387343123	0.0022064784261688207
70	200	300	6	6	0.858244330716517	0.0022035495611644296
70	200	300	6	8	0.8576589663450577	0.0021598851005508427
70	200	300	8	2	0.8533031632953814	0.002154515161934546
70	200	300	8	4	0.8555675089576533	0.0017301028194664715
70	200	300	8	6	0.8570819184096553	0.0019901275243485255
70	200	300	8	8	0.8570818462427251	0.0017624484035232138
100	200	100	2	2	0.8203238764100397	0.004329044162929681
100	200	100	2	4	0.8268516112676637	0.002782900823304018
100	200	100	2	6	0.8319906547926614	0.0036557804957038018
100	200	100	2	8	0.8305765105944514	0.003530811729883109
100	200	100	4	2	0.8320551839484303	0.002623874557752345
100	200	100	4	4	0.833871190294441	0.003885415915533734
100	200	100	4	6	0.8394014363504063	0.0031409366874238336
100	200	100	4	8	0.8373108699285033	0.00318778093692851
100	200	100	6	2	0.835211292107791	0.0040781200040784235
100	200	100	6	4	0.8386311329391898	0.003091219348116759
100	200	100	6	6	0.8430430680473803	0.0040480119763837705
100	200	100	6	8	0.8406643117041461	0.0026491445104861373
100	200	100	8	2	0.836706418479718	0.003434694300921901
100	200	100	8	4	0.8406049071965652	0.0030500441267316543
100	200	100	8	6	0.8434176885504479	0.003059276121480566
100	200	100	8	8	0.841751721775508	0.002842793276388806
100	200	200	2	2	0.8425027832478573	0.0024534122145408563
100	200	200	2	4	0.8474045410813503	0.0033464974571685707
100	200	200	2	6	0.8485512020322435	0.0035240689979399832
100	200	200	2	8	0.8485819164396783	0.0029511064250524375
100	200	200	4	2	0.8472918225798576	0.0023843525756636003
100	200	200	4	4	0.8502585175856355	0.0026060717778483332
100	200	200	4	6	0.8518160762970545	0.0026204399860128556
100	200	200	4	8	0.8517706792142412	0.0026207397506163347
100	200	200	6	2	0.8471914605141089	0.0029317211336708183
100	200	200	6	4	0.8515922281897437	0.002142413451429498
100	200	200	6	6	0.8529931183258292	0.0024613221921093503
100	200	200	6	8	0.8516754437712809	0.0019491042777759668
100	200	200	8	2	0.8480459832703909	0.0027385454065827347
100	200	200	8	4	0.8514485674056693	0.0023528547428028515
100	200	200	8	6	0.8535523965763285	0.002400155141064592
100	200	200	8	8	0.8527428144419125	0.002212128593202433
100	200	300	2	2	0.8515566851214148	0.002030519782410386
100	200	300	2	4	0.8551276381393914	0.0027843761006018327
100	200	300	2	6	0.8560128757673446	0.0022042295007725274
100	200	300	2	8	0.8553521202838891	0.002535076143566438
100	200	300	4	2	0.8538666862232818	0.0025874364864457845
100	200	300	4	4	0.8569561844825414	0.0027625328467004184
100	200	300	4	6	0.8577783765895679	0.0032938077078393507
100	200	300	4	8	0.8568215608366261	0.002110255090526014
100	200	300	6	2	0.8532423267094128	0.0021634001452132917
100	200	300	6	4	0.856563677882888	0.002007700845914026
100	200	300	6	6	0.8575440602303084	0.0021917506194182486
100	200	300	6	8	0.8572330459471369	0.002285970372137484
100	200	300	8	2	0.8529398782037505	0.002098020272135593
100	200	300	8	4	0.8561911806872209	0.0021871841201983495
100	200	300	8	6	0.8570186120242748	0.002310270143900599
100	200	300	8	8	0.8564536747852624	0.002410480430174034
