## Supplementary Table 2 for "Prioritizing Candidate eQTL Causal Genes in Arabidopsis using Random Forests"

Gene ID	Gene name	evidence	Species origin	Label in species origin	Gene class	Associated trait	Trait category	Reference (PMID)
AT5G61590	DEWAX	hypothetical	Arabidopsis thaliana	DEWAX	transcription factor	seed germination	development	32963085
AT1G22770	GIGANTEA	confirmed/ strong evidence	Arabidopsis thaliana	GIGANTEA	nuclear protein	seed germination	development	32963085
AT3G26744	ICE1	hypothetical	Arabidopsis thaliana	ICE1	transcription factor	flowering	development	23335938/ 17237218
AT5G63470	NF-YC4	hypothetical-ortholog	Solanum tuberosum	NF-YC4	transcription factor	drought responce	abiotic stress	27353051
AT3G61890	HB-12	hypothetical-ortholog	Solanum tuberosum	HB-12	transcription factor	drought responce	abiotic stress	27353051
AT2G28680	-	hypothetical-ortholog	Solanum tuberosum	PGCRURSE5	RmlC-like cupins superfamily protein	tuber starch content	development	33051578
AT5G02830	-	hypothetical-ortholog	Cucumis melo	cmPPR1/ Melo3C003069	Tetratricopeptide repeat (TPR)-like superfamily protein	flesh color intensity	development	29385635
AT3G13460	-	hypothetical-ortholog	Zea mays	ECT2	YTH domain-containing protein	kernel size	development	30548709
AT1G50460	HKL1	hypothetical-ortholog	Zea mays	HEX9	hexokinase-like	glycolysis	development	29275164
AT1G63650	EGL3	hypothetical-ortholog	Zea mays	R1/COLORED1	transcription factor	flavonoid biosynthesis	development	32184350/ 29275164
AT5G41315	GL3	hypothetical-ortholog	Zea mays/ Hordeum vulgare	R1/COLORED1	transcription factor	flavonoid biosynthesis	development	21115826/ 32184350/ 29275164
AT4G00480	MYC1	hypothetical-ortholog	Zea mays	R1/COLORED1	transcription factor	flavonoid biosynthesis	development	32184350/ 29275164
AT2G47460	MYB12	hypothetical-ortholog	Solanum lycopersicum/ Populus trichocarpa	MYB12	transcription factor	flavonoid biosynthesis	development	33199703/ 6888306
AT3G57480	SAP13	hypothetical-ortholog	Solanum lycopersicum	PtSAP13	stress-associated protein	flavonoid biosynthesis	development	33199703
AT1G16060	WRI3	hypothetical-ortholog	Solanum lycopersicum	WRI3	transcription factor	lipid metabolism	development	33199703
AT1G22920	CSN5A	hypothetical	Arabidopsis thaliana	CSN5A	transcription coactivator	low-light response	abiotic stress	23335938
AT1G66370	MYB113	hypothetical-ortholog	Ipomoea batatas	IbMYB1-2	transcription factor	flavonoid biosynthesis	development	32528702
AT3G19150	KRP6	hypothetical-ortholog	Gossypium hirsutum	KRP6	kip-related protein	fibre-cell length	development	32017125
AT2G24790	COL3	hypothetical-ortholog	Zea mays	COL11	transcription factor	photosynthesis	development	32184350
AT5G23460	-	hypothetical	Arabidopsis thaliana	-	-	flowering	development	17237218
AT2G25930	ELF3	confirmed/ strong evidence	Arabidopsis thaliana	ELF3	nuclear protein	shade avoidance	abiotic stress	20838594
AT2G26330	ERECTA	confirmed/ strong evidence	Arabidopsis thaliana	ERECTA	kinase			20833726
AT4G00650	FRI	confirmed/ strong evidence	Arabidopsis thaliana	FRI	-		development	24045022
AT5G23010	MAM1	confirmed/ strong evidence	Arabidopsis thaliana	MAM1	methylthioalkylmalate synthase	insect resistance	biotic stress	19196544
AT4G03050	AOP2	confirmed/ strong evidence	Arabidopsis thaliana	AOP2	2-oxoglutarate-dependent dioxygenase	insect resistance	biotic stress	19196544
