## Supplementary Table 3 for "Prioritizing Candidate eQTL Causal Genes in Arabidopsis using Random Forests"

Feature	W statistics	p-value
std_exp_tiss	NA	NA
avg_exp_con	NA	NA
std_exp_con	NA	NA
avg_exp_trt	NA	NA
std_exp_trt	NA	NA
avg_exp_acc	NA	NA
std_exp_acc	NA	NA
intron_count	NA	NA
splice_variants	NA	NA
ppi_count	NA	NA
domain_count	NA	NA
unique_domain	NA	NA
