## Supplementary Table 4 for "Prioritizing Candidate eQTL Causal Genes in Arabidopsis using Random Forests"

Feature	W statistics	p-value
std exp tiss	3312857	2.51E-08
avg exp con	2624346.5	5.11E-01
std exp con	3207362	3.86E-06
avg exp trt	2531055	1.33E-01
std exp trt	3354635.5	2.64E-09
avg exp acc	2445142.5	2.23E-02
std exp acc	3287936	8.19E-08
intron count	2937908	2.79E-02
splice variants	2805881	1.67E-01
ppi count	3142924.5	3.75E-05
domain count	3705448.5	3.00E-20
unique domain	3944166	3.12E-30
