## Supplementary Table 5 for "Prioritizing Candidate eQTL Causal Genes in Arabidopsis using Random Forests"

GO ID	Term	Annotated	Significant	Expected	p value	FDR
GO:0030154	cell differentiation	675	118	37.74	7.50E-30	4.51E-26
GO:0006468	protein phosphorylation	1037	141	57.98	3.00E-22	9.02E-19
GO:0051762	sesquiterpene biosynthetic process	25	19	1.4	1.80E-19	3.61E-16
GO:0006355	regulation of transcription, DNA-templat...	2053	279	114.78	2.60E-19	3.91E-16
GO:0007165	signal transduction	1429	167	79.89	7.80E-19	9.38E-16
GO:0048544	recognition of pollen	43	23	2.4	4.20E-18	4.21E-15
GO:0045893	positive regulation of transcription, DN...	509	96	28.46	1.40E-16	1.20E-13
GO:0042742	defense response to bacterium	430	69	24.04	1.70E-14	1.28E-11
GO:0009686	gibberellin biosynthetic process	29	14	1.62	3.00E-11	2.01E-08
GO:0070588	calcium ion transmembrane transport	45	16	2.52	2.70E-10	1.62E-07
GO:0050832	defense response to fungus	257	41	14.37	3.20E-10	1.63E-07
GO:0009753	response to jasmonic acid	189	37	10.57	3.70E-10	1.63E-07
GO:0009611	response to wounding	215	37	12.02	3.70E-10	1.63E-07
GO:0016114	terpenoid biosynthetic process	146	49	8.16	3.80E-10	1.63E-07
GO:0061408	positive regulation of transcription fro...	24	12	1.34	1.30E-09	5.21E-07
GO:0009414	response to water deprivation	381	52	21.3	1.50E-09	5.64E-07
GO:0045087	innate immune response	348	55	19.46	7.00E-09	2.48E-06
GO:0009617	response to bacterium	508	87	28.4	2.90E-08	9.69E-06
GO:0006952	defense response	1046	166	58.48	4.80E-08	1.52E-05
GO:2000652	regulation of secondary cell wall biogen...	28	13	1.57	5.60E-08	1.68E-05
GO:0045490	pectin catabolic process	96	21	5.37	5.90E-08	1.69E-05
GO:0002229	defense response to oomycetes	76	18	4.25	6.60E-08	1.78E-05
GO:0010200	response to chitin	141	26	7.88	6.80E-08	1.78E-05
GO:0046777	protein autophosphorylation	191	31	10.68	8.40E-08	2.11E-05
GO:0045487	gibberellin catabolic process	7	6	0.39	2.00E-07	4.81E-05
GO:0042545	cell wall modification	168	33	9.39	2.40E-07	5.35E-05
GO:0045944	positive regulation of transcription by ...	220	42	12.3	2.40E-07	5.35E-05
GO:0009735	response to cytokinin	104	20	5.81	2.60E-07	5.59E-05
GO:0080027	response to herbivore	15	8	0.84	4.20E-07	8.71E-05
GO:0019264	glycine biosynthetic process from serine	5	5	0.28	5.40E-07	0.0001
GO:1904482	cellular response to tetrahydrofolate	5	5	0.28	5.40E-07	0.0001
GO:0006565	L-serine catabolic process	5	5	0.28	5.40E-07	0.0001
GO:0045892	negative regulation of transcription, DN...	296	35	16.55	1.00E-06	0.0002
GO:0048481	plant ovule development	52	15	2.91	2.00E-06	0.0004
GO:0009625	response to insect	30	10	1.68	3.10E-06	0.0005
GO:0046655	folic acid metabolic process	6	5	0.34	3.10E-06	0.0005
GO:0009416	response to light stimulus	741	90	41.43	7.80E-06	0.001
GO:0009809	lignin biosynthetic process	49	13	2.74	8.10E-06	0.001
GO:0007166	cell surface receptor signaling pathway	49	13	2.74	9.30E-06	0.001
GO:0010114	response to red light	60	13	3.35	1.50E-05	0.002
GO:0009620	response to fungus	327	57	18.28	1.80E-05	0.003
GO:0005983	starch catabolic process	17	7	0.95	2.00E-05	0.003
GO:0010093	specification of floral organ identity	13	7	0.73	2.10E-05	0.003
GO:0010951	negative regulation of endopeptidase act...	12	6	0.67	2.10E-05	0.003
GO:0009944	polarity specification of adaxial/abaxia...	23	8	1.29	2.10E-05	0.003
GO:0009828	plant-type cell wall loosening	37	10	2.07	2.50E-05	0.003
GO:0009693	ethylene biosynthetic process	30	9	1.68	2.50E-05	0.003
GO:0006979	response to oxidative stress	453	57	25.33	4.30E-05	0.005
GO:0055114	oxidation-reduction process	645	63	36.06	4.40E-05	0.005
GO:0030574	collagen catabolic process	5	4	0.28	4.60E-05	0.006
GO:0000266	mitochondrial fission	14	6	0.78	6.10E-05	0.007
GO:0010087	phloem or xylem histogenesis	101	19	5.65	9.80E-05	0.011
GO:0080086	stamen filament development	10	5	0.56	0.0001	0.012
GO:0070370	cellular heat acclimation	10	5	0.56	0.0001	0.012
GO:0009957	epidermal cell fate specification	6	4	0.34	0.0001	0.014
GO:0010106	cellular response to iron ion starvation	6	4	0.34	0.0001	0.014
GO:0009651	response to salt stress	461	47	25.77	0.0002	0.016
GO:0097054	L-glutamate biosynthetic process	3	3	0.17	0.0002	0.017
GO:0016099	monoterpenoid biosynthetic process	3	3	0.17	0.0002	0.017
GO:0009823	cytokinin catabolic process	3	3	0.17	0.0002	0.017
GO:1900386	positive regulation of flavonol biosynth...	3	3	0.17	0.0002	0.017
GO:0010311	lateral root formation	55	11	3.07	0.0002	0.019
GO:0031408	oxylipin biosynthetic process	17	6	0.95	0.0002	0.021
GO:0051301	cell division	258	26	14.42	0.0003	0.025
GO:0006826	iron ion transport	63	12	3.52	0.0003	0.030
GO:0009737	response to abscisic acid	541	55	30.25	0.0004	0.032
GO:0055072	iron ion homeostasis	93	16	5.2	0.0005	0.047
